# Dysregulated nuclear Lamin B1 in DYT1 dystonia thickens the nuclear lamina and disrupts 14-3-3 proteins

**DOI:** 10.1101/2025.07.09.662391

**Authors:** Yuntian Duan, Masood Sepehrimanesh, Md Abir Hosain, Haochen Cui, Jacob Stagray, Xinggui Shen, Ying Xiao, Yuqing Li, Chun-Li Zhang, Baojin Ding

## Abstract

Childhood-onset DYT1 dystonia is caused by a heterozygous ΔE mutation in the *TOR1A* gene, which encodes a membrane-embedded AAA+ (ATPase Associated with diverse cellular Activities) ATPase. However, the mechanism by which ΔE induces dystonia remains poorly understood. Previously, using patient-derived neurons, we identified dysregulation of nuclear Lamin B1, at both expression levels and subcellular distribution, as a key contributor to DYT1 pathology. In the present study, we utilized DYT1 patient fibroblast cells and induced human neurons to investigate the molecular basis and consequences of Lamin B1 dysregulation. We found that elevated nuclear Lamin B1 thickens the nuclear lamina and deforms the nucleus, impairing nucleocytoplasmic transport. Proteomic analysis of human iPSC-derived neurons revealed that mislocalized Lamin B1 disrupts essential signaling pathways involved in neuronal function. Notably, 14-3-3 proteins, abundant brain molecular chaperones critical for neuronal development and homeostasis, were the most strongly associated with mislocalized Lamin B1. Functional studies showed that downregulation of 14-3-3 proteins impairs neurodevelopment in healthy neurons, while their upregulation rescues DYT1 neuronal defects by reducing Lamin B1 mislocalization. These findings elucidate a mechanistic link between nuclear deformation and cellular dysfunction in DYT1 dystonia and highlight Lamin B1 and 14-3-3 proteins as potential therapeutic targets.
