## Supplemental Table S5 for "Dysregulated nuclear Lamin B1 in DYT1 dystonia thickens the nuclear lamina and disrupts 14-3-3 proteins"

### Sheet: Selected-GO terms
Gene Ontology (GO) analysis of Lamin B1-interacting proteins in iPSC-MNs (selected GO terms for Figure 5E-H)
GO biological process	observed gene count	false discovery rate	GO Molecular Funcations	observed gene count	false discovery rate	GO Cellular Component	observed gene count	false discovery rate	Neuron-specific GO terms	observed gene count	false discovery rate
cytoplasmic translation	48	1.53e-42	RNA binding	183	3.09e-82	extracellular membrane-bounded organelle	232	2.9e-112	synapse	105	1.24e-23
gene expression	137	6.7e-24	structural molecule activity	107	8.67e-53	cytosolic ribosome	50	4.66e-50	neuron to neuron synapse	29	3.84e-07
protein metabolic process	141	4.68e-14	mRNA binding	54	2.5e-28	ribonucleoprotein complex	96	3.09e-49	axon	38	5.49e-07
organelle organization	131	1.32e-13	enzyme binding	113	3.62e-19	cytosol	264	6.92e-48	postsynapse	41	1.55e-06
protein folding	29	5.8e-12	unfolded protein binding	25	2.44e-15	ribosome	52	1.67e-36	growth cone	17	2.1e-06
cytoskeleton organization	70	8.36e-11	protein folding chaperone	18	5.53e-12	membrane-enclosed lumen	244	2.62e-34	asymmetric synapse	26	2.48e-06
ribosome biogenesis	30	2.22e-09	ATP-dependent protein folding chaperone	14	1.01e-11	nucleus	274	2.29e-26	postsynaptic cytoskeleton	6	4.76e-06
RNA processing	51	2.07e-08	cytoskeletal protein binding	59	1.48e-10	vesicle lumen	47	8.73e-24	neuron projection	57	1.15e-05
cellular response to stress	76	2.68e-08	mRNA 3'-UTR binding	18	3.24e-09	secretory granule	70	1.16e-19	postsynaptic density	23	4.22e-05
mRNA processing	34	9.97e-08	rRNA binding	14	9.02e-09	cytoplasmic vesicle	119	3.75e-16	postsynaptic specialization	23	0.000187
chaperone-mediated protein folding	14	1.53e-07	ATP hydrolysis activity	33	1.17e-08	nuclear lumen	176	1.46e-16	postsynaptic IF cytoskeleton	3	0.00056
protein maturation	36	2.77e-07	mRNA 5'-UTR binding	9	9.47e-08	protein-DNA complex	27	1.33e-12	neuron projection morphogenesis	28	0.00022
regulation of translation	28	9.52e-07	actin binding	32	2.07e-07	nucleoplasm	155	2.98e-12	axonogenesis	23	0.000298
actin cytoskeleton organization	35	9.7e-07	ribonucleotide binding	78	6.19e-07	cytoskeleton	108	8.29e-12	axon development	24	0.000828
cellular localization	99	2.11e-06	chromatin binding	36	2.95e-06	ribonucleoprotein granule	25	3.33e-08	neural nucleus development	9	0.000841
regulation of protein localization	46	3.92e-06	protein kinase binding	37	2.4e-05	cytoplasmic ribonucleoprotein granule	24	4.56e-08	neuron projection development	32	0.0041
protein localization	75	3.31e-05	ATP binding	60	8.09e-05	endoplasmic reticulum chaperone complex	6	8.93e-07	neuron migration	11	0.0116
intracellular transport	53	3.54e-05	transmembrane transporter binding	13	0.000486	nuclear periphery	16	3.97e-06
developmental process	167	0.00015	transcription factor binding	29	0.00166	cytoplasmic stress granule	11	9.43e-05
nucleocytoplasmic transport	16	0.00381	GTP binding	21	0.00347	nuclear envelope	27	0.000169

### Sheet: Functional categorization
Functional categorization of Lamin B1-interacting proteins identified in hiPSC-MNs (organized by ChatGPT)
1) Nuclear Lamina and Nuclear Envelope Proteins
These proteins are associated with the nuclear lamina, nuclear envelope, or nuclear transport:
LMNA, LMNB1, LMNB2 – Lamin proteins (nuclear lamina)
TMEM201 – Inner nuclear membrane protein
UBA1 – Ubiquitin-activating enzyme, involved in nuclear processes
RPN1 – Part of the nuclear pore complex
GANAB – Golgi-associated but may contribute to nuclear envelope glycoprotein processing
CANX – Calnexin, ER-associated but relevant to nuclear membrane protein folding
2) Nuclear and Cytoplasmic Structural Proteins
Proteins involved in structural integrity of the nucleus and cytoskeleton:
ACTA1, ACTB, ACTG1 – Actins, involved in cytoskeletal and nuclear structure
TUBA1A, TUBA1B, TUBB, TUBB2A, TUBB2B, TUBB3, TUBB4B – Tubulin proteins, microtubule components
VIM – Vimentin, intermediate filament important for cytoskeletal integrity
STMN1 – Stathmin, microtubule destabilization
CKAP4 – Cytoskeletal linker protein
FLNA – Filamin A, actin-binding structural protein
MARCKS, MARCKSL1 – Actin filament regulation
JUP – Junction plakoglobin, involved in cytoskeletal connections
DSP – Desmoplakin, cytoskeletal component
3) Chromatin, Gene Regulation, DNA Repair, and Genome Stability Related Genes
Proteins involved in chromatin organization, transcriptional regulation, and DNA repair:
H1-0, H1-4, H1-5, H1-10 – Histone H1 variants, chromatin structure
H2AC20, H2AC21, H2AC25 – Histone H2A variants
H2AZ2 – Histone variant associated with transcription regulation
H2BC12, H2BC14, H2BC18, H2BC21, H2BC26 – Histone H2B variants
H3-3A, H3-3B – Histone H3 variants, important for gene regulation
H4C1; H4C11; H4C12; H4C13; H4C14; H4C15; H4C16; H4C2; H4C3; H4C4; H4C5; H4C6; H4C8; H4C9 – Histone H4 family
CBX3, CBX5 – Chromobox proteins, involved in heterochromatin formation
MACROH2A1, MACROH2A2 – MacroH2A histone variants, linked to gene silencing
XRCC5, XRCC6 – DNA repair (non-homologous end joining)
RBBP4 – Chromatin remodeling complex member
TOP2B – DNA topoisomerase, important for DNA structure
DDX5, DDX17, DDX3X, DDX39B – DEAD-box RNA helicases, transcription regulation
HNRNPA1, HNRNPA2B1, HNRNPA3, HNRNPAB, HNRNPC, HNRNPD, HNRNPDL, HNRNPF, HNRNPH1, HNRNPH3, HNRNPK, HNRNPL, HNRNPM, HNRNPR, HNRNPU, HNRNPUL1 – Heterogeneous nuclear ribonucleoproteins (hnRNPs), RNA processing
SFPQ, NONO – RNA-binding proteins, DNA repair
PARP1 – Poly(ADP-ribose) polymerase, involved in DNA repair
UBN1 – Member of the HIRA histone chaperone complex
RUVBL2 – Chromatin remodeling ATPase
4) Cell Cycle and Signaling Proteins
Proteins involved in cell cycle control, signaling pathways, and metabolism:
MAPK1, MAPK1IP1L – Mitogen-activated protein kinase pathway
PPP1CA, PPP1CB – Protein phosphatases, involved in signaling
GAPDH, PGK1, PKM, ALDOA – Glycolytic enzymes with roles in signaling
HSP90AA1, HSP90AB1, HSP90B1 – Heat shock proteins, involved in protein folding and stress response
PSMB1, PSMD2, PSMD3, PSMD4, PSMD11 – Proteasome subunits, protein degradation
RAC1 – GTPase involved in cytoskeletal dynamics
CTNNB1 – β-catenin, Wnt signaling
ATP2A2 – SERCA2, involved in calcium signaling
HYOU1 – Hypoxia-induced stress protein
PPP2R1A – Regulatory subunit of protein phosphatase 2A
STIP1 – Hsp90 co-chaperone, protein stability
HSPA1B, HSPA4, HSPA5, HSPA8, HSPA9 – Heat shock proteins
CANX, CALR – Calcium-binding chaperones
EDIL3, TMEFF1 – Growth factors involved in cell signaling
