## Supplemental Table S6 for "Dysregulated nuclear Lamin B1 in DYT1 dystonia thickens the nuclear lamina and disrupts 14-3-3 proteins"

### Sheet: NCT
				Annotations:
	Summary Table			Nuclear Lamin B1-associated proteins involved in regulating nucleocytoplasmic transport (NCT) in iPSC-MNs.
	Nuclear Lamin B1-associated proteins involved in regulating nuclear transport in iPSC-MNs.
	Category	Key Genes		1) Nuclear Pore Complex (NPC) and Transport Receptors
	Nuclear Pore Complex & Transport Receptors	KPNA6, KPNB1, RANGAP1, RAN, NPM1		These proteins mediate the selective transport of macromolecules (e.g., proteins, RNAs) across the nuclear envelope.
	RNA Transport & Processing	SFPQ, HNRNPA2B1, HNRNPU, HNRNPK, HNRNPC, HNRNPH1, HNRNPM
	Ribosomal Protein Transport	RPL5, RPL11, RPL13, RPL15, RPL19, RPL23A, RPL27A, RPL35		KPNA6 (Karyopherin Alpha 6) – Importin-α family, mediates nuclear import of cargo proteins
	Ubiquitin-Proteasome & Nuclear Export	UBA1, PSMD2, PSMD3, PSMD4, PSMA1, PSMA8
	Other Nuclear Transport Regulators	LMNA, LMNB1, LMNB2, ELAVL1, DDX3X, DDX5		KPNB1 (Karyopherin Beta 1) – Importin-β, crucial for nuclear import of proteins
				RANGAP1 (Ran GTPase Activating Protein 1) – Regulates Ran GTPase cycle, essential for nuclear import/export
				RAN (Ras-related Nuclear Protein) – Master regulator of nucleocytoplasmic transport
				NPM1 (Nucleophosmin 1) – Facilitates nuclear-cytoplasmic shuttling of ribosomal proteins
				2) RNA Transport and Processing
				These proteins help transport RNA molecules from the nucleus to the cytoplasm.
				SFPQ (Splicing Factor Proline/Glutamine-Rich) – Regulates mRNA transport and RNA processing
				HNRNPA2B1 (Heterogeneous Nuclear Ribonucleoprotein A2/B1) – Involved in RNA export
				HNRNPU, HNRNPUL1 (Heterogeneous Nuclear Ribonucleoproteins U/U-like 1) – Regulate nuclear RNA transport
				HNRNPK (Heterogeneous Nuclear Ribonucleoprotein K) – Participates in mRNA export
				HNRNPC, HNRNPH1, HNRNPH3, HNRNPM – RNA-binding proteins involved in RNA transport and stability
				3) Ribosomal Protein Transport
				These proteins regulate the nuclear export of ribosomal subunits.
				RPL5 (Ribosomal Protein L5) – Essential for the export of pre-60S ribosomal subunits
				RPL11 (Ribosomal Protein L11) – Involved in ribosome assembly and export
				RPL13, RPL15, RPL19, RPL23A, RPL24, RPL27A, RPL32, RPL35, RPL36, RPL36AL – Core ribosomal proteins with nuclear transport roles
				4) Ubiquitin-Proteasome System and Nuclear Export
				These proteins are involved in protein degradation and nuclear protein turnover.
				UBA1 (Ubiquitin-like Modifier Activating Enzyme 1) – Key regulator of nuclear protein degradation
				PSMD2, PSMD3, PSMD4, PSMD11 (Proteasome 26S Subunit, Non-ATPase) – Regulate nuclear protein turnover
				PSMA1, PSMA8 (Proteasome Subunit Alpha 1 & 8) – Involved in nuclear proteasome function
				5) Other Nuclear Transport Regulators
				These proteins influence nuclear transport indirectly through structural or signaling pathways.
				LMNA (Lamin A/C), LMNB1, LMNB2 (Lamin B1/B2) – Structural nuclear envelope proteins affecting transport
				ELAVL1 (HuR, Embryonic Lethal Abnormal Vision Like 1) – Controls mRNA nuclear export
				DDX3X (DEAD-Box Helicase 3 X-Linked) – Involved in RNA nuclear export and translation regulation
				DDX5 (DEAD-Box Helicase 5) – RNA helicase regulating nuclear RNA transport
