## Supplemental Table S7 for "Dysregulated nuclear Lamin B1 in DYT1 dystonia thickens the nuclear lamina and disrupts 14-3-3 proteins"

### Sheet: Neuron-specific
				Annotations:
	Summary Table			Neuron-Specific Genes and Neuron-Highly Enriched Genes identified as Lamin B1-interacting proteins in hiPSC-MNs (organized by ChatGPT)
	Categories of neuron-specific protein associated with nuclear Lamin B1 in iPSC-MNs.			Groups of Neuron-Specific Proteins	Disease-Relevant Proteins
	Category	Key Genes		1) Synaptic Proteins	These genes are predominantly or exclusively expressed in neurons and play crucial roles in neuronal structure, function, or neurotransmission:
	Synaptic Proteins	SYN1, VAMP2, STXBP1, GDI1, GDI2, ELAVL2, ELAVL3, SFPQ, RALY, TUBB3		These genes encode proteins involved in synaptic vesicle trafficking, neurotransmitter release, and synaptic plasticity.
	Neurodevelopment & Maturation	L1CAM, DPYSL2, DPYSL3, DPYSL5, GAP43, MAP1B, MAP2, MAP6, HNRNPU, KHDRBS1		SYN1 (Synapsin 1) – Regulates synaptic vesicle trafficking and neurotransmitter release	FUS – RNA-binding protein linked to ALS and neurodegeneration
	Neurite Outgrowth & Axonal Transport	TUBB3, TUBB2A, TUBB2B, MAP1B, MAP2, MAP4, DPYSL2, GAP43, MARCKS, ATP1A3		VAMP2 (Vesicle-Associated Membrane Protein 2) – Essential for synaptic vesicle exocytosis	L1CAM – Cell adhesion molecule critical for neural development and axon guidance
	Disease-Relevant Proteins	FUS, TUBB3, HSPD1, ATP1A3, SFPQ, CTSD, L1CAM, STXBP1, GDI1, MAP1B		STXBP1 (Syntaxin Binding Protein 1) – Modulates synaptic vesicle docking and release	NEFL (Neurofilament Light Chain), NEFM (Neurofilament Medium Chain) – Structural components of neuronal cytoskeleton
				GDI1 (GDP Dissociation Inhibitor 1) – Regulates Rab GTPases, controlling synaptic vesicle trafficking
					MAP1B, MAP2, MAP6 – Microtubule-associated proteins involved in neuronal structure and function
				GDI2 – Similar function to GDI1, involved in vesicular transport in neurons
					GAP43 – Important for axonal growth, plasticity, and regeneration
				ELAVL2, ELAVL3 (Hu Proteins) – Regulate synaptic mRNA stability
					DPYSL2 (CRMP2), DPYSL3 (CRMP4), DPYSL5 (CRMP3) – Collapsin response mediator proteins, involved in axon guidance and neuronal differentiation
				SFPQ (Splicing Factor Proline/Glutamine Rich) – Involved in synaptic RNA transport and local translation
					SYN1 (Synapsin 1) – Regulates synaptic vesicle trafficking and neurotransmitter release
				RALY (RNA-Binding Protein RALY) – May influence synaptic plasticity through RNA regulation
					VAMP2 – Synaptic vesicle-associated protein involved in neurotransmitter release
				TUBB3 (βIII-Tubulin) – Microtubule protein enriched in neurons, supporting synaptic transport
					STXBP1 – Regulates synaptic vesicle exocytosis via interaction with syntaxin
				2) Neurodevelopment and Maturation
					CRMP1 – Role in neurodevelopment and axon guidance
				These genes are crucial for neuronal differentiation, maturation, and functional development.
					TUBB3 (βIII-Tubulin) – Microtubule protein highly specific to neurons
				L1CAM (L1 Cell Adhesion Molecule) – Essential for neuronal migration, adhesion, and axon guidance
					GDI1 (GDP Dissociation Inhibitor 1), GDI2 – Regulate Rab GTPases involved in vesicular trafficking in neurons
				DPYSL2 (CRMP2), DPYSL3 (CRMP4), DPYSL5 (CRMP3) – Involved in neuronal differentiation and axon guidance
					RALY – RNA-binding protein associated with neurodevelopment and neurodegeneration
				GAP43 (Growth-Associated Protein 43) – Key regulator of neuronal plasticity and regeneration
					PGRMC1, PGRMC2 – May be involved in neuronal survival and function
				MAP1B (Microtubule-Associated Protein 1B) – Crucial for neuronal differentiation and microtubule stability
					ELAVL2, ELAVL3 – RNA-binding proteins highly enriched in neurons, regulating neuronal mRNA stability
				MAP2 (Microtubule-Associated Protein 2) – Important for dendritic structure and stabilization
					Neuron-Highly Enriched Genes
				MAP6 – Regulates microtubule dynamics during neuronal development	These genes are strongly expressed in neurons but may also have some expression in other cell types:
				HNRNPU, HNRNPUL1, HNRNPA1, HNRNPA2B1 – RNA-binding proteins regulating neuronal alternative splicing and gene expression	MAP4 – Microtubule-associated protein with neuronal enrichment
				KHDRBS1 (Sam68) – Plays a role in neuronal maturation and synaptic function	TUBB2A, TUBB2B, TUBB4B – Microtubule proteins enriched in neurons
				3) Neurite Outgrowth and Axonal Transport	HSPD1 (Hsp60), HSPE1 (Hsp10) – Mitochondrial chaperones enriched in neurons
				These genes regulate cytoskeletal organization, neurite extension, and intracellular transport.	HNRNPU, HNRNPUL1, HNRNPA1, HNRNPA2B1 – RNA-binding proteins with roles in neuronal mRNA processing
				TUBB3 (βIII-Tubulin), TUBB2A, TUBB2B, TUBB4B – Microtubule components critical for axonal growth and stability	HNRNPK, HNRNPD, HNRNPF, HNRNPM – Regulate alternative splicing of neuronal genes
				MAP1B, MAP2, MAP4 – Microtubule-associated proteins guiding axonal and dendritic development	NPM1 (Nucleophosmin 1) – Involved in ribosome biogenesis, enriched in neurons
				DPYSL2 (CRMP2), DPYSL3 (CRMP4), DPYSL5 (CRMP3) – Play major roles in axonal guidance and elongation	HSP90AA1, HSP90AB1 – Heat shock proteins involved in neuronal protein homeostasis
				GAP43 – Highly expressed during axonal growth and neuronal regeneration	SFPQ (Splicing Factor Proline/Glutamine Rich) – Regulates neuronal RNA processing and alternative splicing
				MARCKS, MARCKSL1 – Actin filament regulators involved in neurite outgrowth	KHDRBS1 (Sam68) – RNA-binding protein involved in neuronal signaling
				CTSD (Cathepsin D) – Lysosomal enzyme influencing neuronal growth and survival	MARCKS, MARCKSL1 – Actin filament regulation, enriched in neurons
				ATP1A3 (Na+/K+ ATPase Alpha-3 Subunit) – Regulates neuronal excitability and transport mechanisms	CTSD (Cathepsin D) – Lysosomal enzyme highly expressed in neurons
				GNB1 (G-Protein Subunit Beta 1) – Important for intracellular signaling related to axonal and dendritic growth	GNB1 (G-protein Subunit Beta 1) – Involved in neuronal signaling pathways
				HSPD1 (Hsp60), HSPE1 (Hsp10) – Chaperones supporting protein transport and folding in neurons	ATP1A3 (Na+/K+ ATPase alpha-3 subunit) – Essential for neuronal excitability and function
				4) Disease-Relevant Genes
				These genes are implicated in neurodegenerative diseases, neurodevelopmental disorders, and other neurological conditions.
				Neurodegeneration (ALS, FTD, Alzheimer’s, Parkinson’s, etc.)
				FUS – Linked to ALS-FUS and frontotemporal dementia (FTD)
				TUBB3 – Mutations associated with neurodevelopmental disorders
				HSPD1, HSPE1 – Implicated in mitochondrial dysfunction and neurodegenerative diseases
				ATP1A3 – Mutations linked to dystonia, epilepsy, and other neurological disorders
				SFPQ – Dysfunction associated with ALS and neurodegeneration
				CTSD – Involved in lysosomal dysfunction seen in neurodegenerative disorders
				Neurodevelopmental and Synaptic Disorders (Autism, Schizophrenia, Intellectual Disability, etc.)
				L1CAM – L1 syndrome, X-linked intellectual disability
				STXBP1 – Mutations cause epileptic encephalopathies
				GDI1 – Linked to X-linked intellectual disability
				MAP1B, MAP2 – Implicated in neurodevelopmental disorders
				KHDRBS1 (Sam68) – Potential role in autism spectrum disorders
