## Supplemental Table S8 for "Dysregulated nuclear Lamin B1 in DYT1 dystonia thickens the nuclear lamina and disrupts 14-3-3 proteins"

### Sheet: changed in iPSC-MNs
List of proteins significantly changed the interaction with LMNB1+N409 compared with LMNB1_FL in iPSC-MNs
Accession	Description	# PSMs	# Unique Peptides	# AAs	MW [kDa]	calc. pI	Score Sequest HT: Sequest HT	# Peptides (by Search Engine): Sequest HT	Pfam IDs	Entrez Gene ID	Ensembl Gene ID	Gene Symbol	# Protein Groups	Modifications	Abundance: Truncated LMNB1, 1	Abundance: Truncated LMNB1, 2	Abundance: Truncated LMNB1, 3	Abundance: Control, LMNB1, 1	Abundance: Control, LMNB1, 2	Abundance: Control, LMNB1, 3	FC	Log2 Fold Change	-log 10 p value
O60684	Importin subunit alpha-7 [OS=Homo sapiens]	14	4	536	60	4.98	15.14	4	Pf00514, Pf01749, Pf16186	23633	ENSG00000025800	KPNA6	1		102167	148260	197469	460432	1.44929e+06	960158	0.156068	-2.67975	1.31814
P28482	Mitogen-activated protein kinase 1 [OS=Homo sapiens]	1	1	360	41.4	6.98	0	1	Pf00069	5594	ENSG00000100030	MAPK1	1			52530.1	53186.4		42764.7	36864	1.32762	0.40884	2.23943
Q13347	Eukaryotic translation initiation factor 3 subunit I [OS=Homo sapiens]	1	1	325	36.5	5.64	0	1	Pf00400	8668	ENSG00000084623	EIF3I	1			98174.9			75066.4	53183.1	1.531	0.614474	1.72313
P11177	Pyruvate dehydrogenase E1 component subunit beta, mitochondrial [OS=Homo sapiens]	2	1	359	39.2	6.65	2.38	1	Pf02779, Pf02780	5162	ENSG00000168291	PDHB	1				62628.2		47027.4	26908.3	1.69413	0.760542	1.45118
P62917	60S ribosomal protein L8 [OS=Homo sapiens]	3	2	257	28	11.03	0	2	Pf00181, Pf03947	6132	ENSG00000161016	RPL8	1		595599	395403	565770	226460	365917	291876	1.76055	0.816025	1.40697
P42679	Megakaryocyte-associated tyrosine-protein kinase [OS=Homo sapiens]	1	1	507	56.4	8.81	0	1	Pf00017, Pf00018, Pf07714	4145	ENSG00000007264	MATK	1		202835	142532	156721	78120.3	129684	72356.1	1.79215	0.841688	1.34314
P18124	60S ribosomal protein L7 [OS=Homo sapiens]	19	2	248	29.2	10.65	18.26	2	Pf00327, Pf08079	6129	ENSG00000147604	RPL7	1		1.44685e+06	1.12912e+06	1.48707e+06	543749	940141	694800	1.8649	0.899099	1.74992
P61313	60S ribosomal protein L15 [OS=Homo sapiens]	5	1	204	24.1	11.62	0	1	Pf00827	6138	ENSG00000174748	RPL15	1		246095	305455	329162	94676.4	204226	165585	1.89609	0.923029	1.57484
P16870	Carboxypeptidase E [OS=Homo sapiens]	2	1	476	53.1	5.14	0	1	Pf00246, Pf13620	1363	ENSG00000109472	CPE	1				85636.6		52806.9	36094.7	1.92655	0.946018	2.42056
P49189	4-trimethylaminobutyraldehyde dehydrogenase [OS=Homo sapiens]	1	1	494	53.8	5.87	0	1	Pf00171	223	ENSG00000143149	ALDH9A1	1	Met-loss+Acetyl [N-Term]			26418.1		14268.2	13002.2	1.93749	0.95419	4.79588
P62136	Serine/threonine-protein phosphatase PP1-alpha catalytic subunit [OS=Homo sapiens]	1	1	330	37.5	6.33	0	1	Pf00149, Pf16891	5499	ENSG00000172531	PPP1CA	1	Met-loss+Acetyl [N-Term]			67949.7		41930.9	25158.6	2.02564	1.01838	2.13306
P42766	60S ribosomal protein L35 [OS=Homo sapiens]	23	1	123	14.5	11.05	1.61	1	Pf00831	11224	ENSG00000136942	RPL35	1		850022	493857	743228	240159	419913	367555	2.03099	1.02219	1.39273
Q96L21	60S ribosomal protein L10-like [OS=Homo sapiens]	4	1	214	24.5	10.01	0	1	Pf00252	140801	ENSG00000165496	RPL10L	1		133347	140648	177608	40030.3	93908	87051.9	2.04354	1.03107	1.61536
Q92841	Probable ATP-dependent RNA helicase DDX17 [OS=Homo sapiens]	18	3	729	80.2	8.27	6.54	5	Pf00270, Pf00271	10521	ENSG00000100201	DDX17	1		1.53293e+06	2.16705e+06	2.33395e+06	549722	1.24485e+06	1.13025e+06	2.06301	1.04475	1.47688
Q07020	60S ribosomal protein L18 [OS=Homo sapiens]	27	5	188	21.6	11.72	35.74	5	Pf17135	6141	ENSG00000063177	RPL18	1		2.34113e+06	1.66529e+06	2.46508e+06	833001	1.10586e+06	1.14377e+06	2.09934	1.06994	1.87354
P50213	Isocitrate dehydrogenase [NAD] subunit alpha, mitochondrial [OS=Homo sapiens]	3	1	366	39.6	6.92	2.32	1	Pf00180	3419	ENSG00000166411	IDH3A	1		44817.6	61733.3	69644.4	13533.5	40218.4	29728.3	2.11062	1.07767	1.35377
P46781	40S ribosomal protein S9 [OS=Homo sapiens]	8	3	194	22.6	10.65	3.9	3	Pf00163, Pf01479	6203	ENSG00000170889; ENSG00000274005; ENSG00000274626; ENSG00000274646; ENSG00000274950; ENSG00000275323; ENSG00000277079; ENSG00000277359; ENSG00000278081; ENSG00000278270	RPS9	1		1.08987e+06	1.00914e+06	1.51049e+06	244344	649648	711830	2.24776	1.16849	1.45214
P53007	Tricarboxylate transport protein, mitochondrial [OS=Homo sapiens]	3	1	311	34	9.89	0	1	Pf00153	6576	ENSG00000100075	SLC25A1	1				89236.9		57719.1	20862		1.18346	1.53171
P26639	Threonine--tRNA ligase 1, cytoplasmic [OS=Homo sapiens]	1	1	723	83.4	6.67	0	1	Pf00587, Pf02824, Pf03129, Pf07973	6897	ENSG00000113407	TARS1	1				43238.3		24295.3	13288.2		1.20221	2.25633
P40429	60S ribosomal protein L13a [OS=Homo sapiens]	3	2	203	23.6	10.93	0	2	Pf00572	23521	ENSG00000142541	RPL13A	1	Met-loss+Acetyl [N-Term]	363582	189641	288627	125269	125730	112504	2.31594	1.2116	1.46358
P62269	40S ribosomal protein S18 [OS=Homo sapiens]	8	4	152	17.7	10.99	6.87	4	Pf00416	6222	ENSG00000096150; ENSG00000223367; ENSG00000226225; ENSG00000231500; ENSG00000235650	RPS18	1	Met-loss+Acetyl [N-Term]	373984	385638	548602	95667.4	206169	250587	2.36815	1.24376	1.58853
P55084	Trifunctional enzyme subunit beta, mitochondrial [OS=Homo sapiens]	6	2	474	51.3	9.41	0	2	Pf00108, Pf02803	3032	ENSG00000138029	HADHB	1		93043.3	146104	179162	37947.4	69265.4	64677.2	2.43359	1.28308	1.42059
Q01995	Transgelin [OS=Homo sapiens]	11	4	201	22.6	8.84	9.51	4	Pf00307, Pf00402	6876	ENSG00000149591	TAGLN	1	Met-loss+Acetyl [N-Term]	540009	771691	862185	152773	403741	335719	2.43645	1.28478	1.60758
P06703	Protein S100-A6 [OS=Homo sapiens]	1	1	90	10.2	5.48	0	1	Pf01023	6277	ENSG00000197956	S100A6	1			42046.1		9643.79	18155.3	23972		1.28479	2.39979
P46776	60S ribosomal protein L27a [OS=Homo sapiens]	12	2	148	16.6	11	7.24	2	Pf00828	6157	ENSG00000166441	RPL27A	1		1.09506e+06	588695	802986	220717	410818	387831	2.4395	1.28659	1.43509
P38117	Electron transfer flavoprotein subunit beta [OS=Homo sapiens]	2	1	255	27.8	8.1	0	1	Pf01012	2109	ENSG00000105379	ETFB	1		117641	137798	186582	35046.1	77111.1	68939.2	2.4408	1.28736	1.64168
P21266	Glutathione S-transferase Mu 3 [OS=Homo sapiens]	3	1	225	26.5	5.54	2.26	1	Pf00043, Pf02798	2947	ENSG00000134202	GSTM3	1		82621.9	104213	106305	27407	44306	45877.7	2.49288	1.31781	2.43522
P07451	Carbonic anhydrase 3 [OS=Homo sapiens]	1	1	260	29.5	7.34	0	1	Pf00194	761	ENSG00000164879	CA3	1		56533	61525.6	84257.4	20582	26456.3	33019.7	2.52712	1.33749	1.93289
P05556	Integrin beta-1 [OS=Homo sapiens]	3	1	798	88.4	5.39	0	1	Pf00362, Pf07965, Pf07974, Pf08725, Pf17205, Pf18372	3688	ENSG00000150093	ITGB1	1				163891		88999.2	29614.2	2.76345	1.46647	1.90281
P23526	Adenosylhomocysteinase [OS=Homo sapiens]	2	1	432	47.7	6.34	0	1	Pf00670, Pf05221	191	ENSG00000101444	AHCY	1				116851		36026.2	48163.8	2.7759	1.47295	3.94692
P69905	Hemoglobin subunit alpha [OS=Homo sapiens]	14	2	142	15.2	8.68	25.1	2	Pf00042	3039; 3040	ENSG00000188536; ENSG00000206172	HBA1; HBA2	1		2.46433e+06	2.48579e+06	3.97422e+06	859330	1.124e+06	1.07338e+06	2.91959	1.54577	1.74235
P12273	Prolactin-inducible protein [OS=Homo sapiens]	1	1	146	16.6	8.05	0	1	Pf05326	5304	ENSG00000159763	PIP	1		66162.6				20294	24478.9	2.95548	1.56339	4.85387
Q9ULU8	Calcium-dependent secretion activator 1 [OS=Homo sapiens]	1	1	1353	152.7	5.71	0	1	Pf00169, Pf06292	8618	ENSG00000163618	CADPS	1				30018.6		15727.3	3274.39	3.15958	1.65973	1.80529
P37802	Transgelin-2 [OS=Homo sapiens]	1	1	199	22.4	8.25	0	1	Pf00307, Pf00402	8407	ENSG00000158710	TAGLN2	1		39354	40366.8		8922.99	12049.2	16846		1.66084	3.50724
Q96HU8	GTP-binding protein Di-Ras2 [OS=Homo sapiens]	2	1	199	22.5	8.76	0	1	Pf00071	54769	ENSG00000165023	DIRAS2	1		309240	460303	715399	93838.3	197182	151682	3.35427	1.746	1.33006
P04083	Annexin A1 [OS=Homo sapiens]	1	1	346	38.7	7.02	0	1	Pf00191	301	ENSG00000135046	ANXA1	1				196511		66648.8	36842.6	3.79763	1.9251	3.54363
P00505	Aspartate aminotransferase, mitochondrial [OS=Homo sapiens]	2	2	430	47.5	9.01	0	2	Pf00155	2806	ENSG00000125166	GOT2	1				184702		74123.6	15926.4	4.10222	2.0364	2.37851
P22234	Bifunctional phosphoribosylaminoimidazole carboxylase/phosphoribosylaminoimidazole succinocarboxamide synthetase [OS=Homo sapiens]	1	1	425	47	7.23	0	1	Pf00731, Pf01259	10606	ENSG00000128050	PAICS	1				138936		46296.4	6905.09	5.22302	2.38489	2.6558
P63104	14-3-3 protein zeta/delta [OS=Homo sapiens]	36	5	245	27.7	4.79	31.54	8	Pf00244	7534	ENSG00000164924	YWHAZ	1		3.93759e+06	5.04481e+06	9.61498e+06	180606	1.57819e+06	1.26388e+06	6.15263	2.6212	1.35666
P31946	14-3-3 protein beta/alpha [OS=Homo sapiens]	55	3	246	28.1	4.83	41.02	8	Pf00244	7529	ENSG00000166913	YWHAB	1	Met-loss+Acetyl [N-Term]	975284	1.2762e+06	1.9292e+06	37453.3	272170	207786	8.08004	3.01436	1.86646
P61981	14-3-3 protein gamma [OS=Homo sapiens]	106	4	247	28.3	4.89	108.75	9	Pf00244	7532	ENSG00000170027	YWHAG	1	Met-loss+Acetyl [N-Term]	1.89885e+07	2.28124e+07	3.65785e+07	479539	3.08558e+06	2.63414e+06	12.6433	3.66031	1.95043
Q09666	Neuroblast differentiation-associated protein AHNAK [OS=Homo sapiens]	2	1	5890	628.7	6.15	0	1		79026	ENSG00000124942	AHNAK	1		11750.5	20409.1	79539.6					Just found in truncated LMNB1
P05062	Fructose-bisphosphate aldolase B [OS=Homo sapiens]	3	2	364	39.4	7.87	4.68	3	Pf00274	229	ENSG00000136872	ALDOB	1			15105.9						Just found in truncated LMNB1
O75531	Barrier-to-autointegration factor [OS=Homo sapiens]	1	1	89	10.1	6.09	0	1	Pf02961	8815	ENSG00000175334	BANF1	1				166259					Just found in truncated LMNB1
Q86X55	Histone-arginine methyltransferase CARM1 [OS=Homo sapiens]	1	1	608	65.8	6.73	0	1	Pf06325, Pf11531	10498	ENSG00000142453	CARM1	1	Met-loss+Acetyl [N-Term]			10753.6					Just found in truncated LMNB1
P48643	T-complex protein 1 subunit epsilon [OS=Homo sapiens]	1	1	541	59.6	5.66	0	1	Pf00118	22948	ENSG00000150753	CCT5	1	Met-loss+Acetyl [N-Term]			69847.1					Just found in truncated LMNB1
P21291	Cysteine and glycine-rich protein 1 [OS=Homo sapiens]	1	1	193	20.6	8.57	0	1	Pf00412	1465	ENSG00000159176	CSRP1	1		26395							Just found in truncated LMNB1
Q8TEH3	DENN domain-containing protein 1A [OS=Homo sapiens]	1	1	1009	110.5	6.96	0	1	Pf02141, Pf03455, Pf03456	57706	ENSG00000119522	DENND1A	1				70454.1					Just found in truncated LMNB1
Q9UN86	Ras GTPase-activating protein-binding protein 2 [OS=Homo sapiens]	1	1	482	54.1	5.55	0	1	Pf00076, Pf02136	9908	ENSG00000138757	G3BP2	1				13022.4					Just found in truncated LMNB1
P08263	Glutathione S-transferase A1 [OS=Homo sapiens]	1	1	222	25.6	8.88	0	1	Pf00043, Pf02798	2938	ENSG00000243955	GSTA1	1				31818.6					Just found in truncated LMNB1
P23490	Loricrin [OS=Homo sapiens]	1	1	312	25.7	8.09	2.44	1	Pf15847	4014	ENSG00000203782	LORICRIN	1				457697					Just found in truncated LMNB1
Q8WVV4	Protein POF1B [OS=Homo sapiens]	1	1	589	68	6.32	0	1		79983	ENSG00000124429	POF1B	1				157180					Just found in truncated LMNB1
P25787	Proteasome subunit alpha type-2 [OS=Homo sapiens]	1	1	234	25.9	7.43	0	1	Pf00227, Pf10584	5683	ENSG00000106588	PSMA2	1				95295.7					Just found in truncated LMNB1
P22528	Cornifin-B [OS=Homo sapiens]	1	1	89	9.9	8.48	0	1	Pf02389	6699	ENSG00000169469	SPRR1B	1				477954					Just found in truncated LMNB1

### Sheet: GO, Biological process
term description	observed gene count	false discovery rate
Cellular process	51	0.0041
Metabolic process	39	0.00061
Cellular metabolic process	38	0.00017
Organic substance metabolic process	38	0.00038
Primary metabolic process	35	0.0029
Nitrogen compound metabolic process	34	0.0021
Organonitrogen compound metabolic process	33	1.93e-05
Localization	29	0.0077
Transport	28	0.00026
Protein metabolic process	24	0.0148
Cellular nitrogen compound metabolic process	23	0.001
Cellular protein metabolic process	23	0.0057
Interspecies interaction between organisms	21	3.37e-06
Organic substance biosynthetic process	21	0.00082
Cellular localization	21	0.0024
Organic substance transport	20	0.00013
Cellular biosynthetic process	20	0.0015
Organonitrogen compound biosynthetic process	19	5.22e-07
Establishment of localization in cell	19	0.0015
Macromolecule localization	19	0.0024
Cellular aromatic compound metabolic process	19	0.0161
Organic cyclic compound metabolic process	19	0.0427
Nitrogen compound transport	18	0.00021
Protein localization	18	0.0015
Cellular amide metabolic process	17	4.16e-08
Cellular nitrogen compound biosynthetic process	17	0.0001
Viral process	16	1.31e-07
Peptide transport	16	0.00042
Catabolic process	16	0.0105
Peptide metabolic process	15	4.05e-08
Protein transport	15	0.0014
Organic substance catabolic process	15	0.0074
Cellular catabolic process	15	0.0076
Amide biosynthetic process	14	7.46e-08
Intracellular transport	14	0.0067
Cellular protein localization	14	0.0115
Protein targeting	12	1.65e-07
Translation	12	1.94e-07
Protein localization to organelle	11	0.001
Translational initiation	10	4.16e-08
Nucleobase-containing compound catabolic process	10	2.7e-05
Protein localization to membrane	10	0.00026
mRNA metabolic process	10	0.0025
Cellular macromolecule catabolic process	10	0.0236
SRP-dependent cotranslational protein targeting to membrane	9	4.16e-08
Viral transcription	9	5.99e-08
Nuclear-transcribed mRNA catabolic process, nonsense-mediated decay	9	6.68e-08
Posttranscriptional regulation of gene expression	8	0.0236
Positive regulation of cellular protein localization	6	0.0491
Cellular modified amino acid metabolic process	5	0.0229
Cytoplasmic translation	4	0.0098
Glucose metabolic process	4	0.0473
Positive regulation of protein insertion into mitochondrial membrane involved in apoptotic signaling pathway	3	0.0128
Peptide cross-linking	3	0.0229
Gluconeogenesis	3	0.0483

### Sheet: GO, Molecular function
term description	observed gene count	false discovery rate
Heterocyclic compound binding	29	0.0353
Organic cyclic compound binding	29	0.0418
Nucleic acid binding	24	0.0105
RNA binding	21	7.06e-07
Identical protein binding	17	0.0026
Structural molecule activity	14	9.77e-07
Structural constituent of ribosome	10	6.45e-08
Cell adhesion molecule binding	10	0.00095
Cadherin binding	9	0.00021

### Sheet: GO, Cellular component
term description	observed gene count	false discovery rate
Intracellular	51	0.00015
Cytoplasm	49	8.47e-07
Organelle	47	0.0198
Membrane-bounded organelle	44	0.0469
Cytosol	39	4.11e-10
Vesicle	29	1.44e-06
Extracellular region	27	0.00012
Extracellular exosome	26	1.16e-09
Cell junction	18	0.00032
Anchoring junction	16	4.28e-08
Focal adhesion	14	1.16e-09
Ribonucleoprotein complex	13	2.29e-06
Synapse	12	0.0156
Cytosolic ribosome	10	3.37e-10
Ribosomal subunit	10	1.08e-08
Cytosolic large ribosomal subunit	8	1.16e-09
Melanosome	4	0.0156
Sarcolemma	4	0.0314
Cornified envelope	3	0.0198
