## Supplemental Table S8 for "Dysregulated nuclear Lamin B1 in DYT1 dystonia thickens the nuclear lamina and disrupts 14-3-3 proteins"

### Sheet: changed in SY55-Ns
List of proteins isgnificantly changed interaction in LMNB1_N409 compared to LMNB1_FL in SY5Y-neurons
Accession	Description	# PSMs	# Unique Peptides	# AAs	MW [kDa]	calc. pI	Score Sequest HT: Sequest HT	# Peptides (by Search Engine): Sequest HT	Entrez Gene ID	Ensembl Gene ID	Gene Symbol	# Protein Groups	Modifications	Abundance: F3: Control, LMNB1	Abundance: F4: Sample, LMNB1	FC	Log2 Fold Change	Log10 PSM
Q7L7L0	Histone H2A type 3 [OS=Homo sapiens]	21	1	130	14.1	11.05	14.39	4	92815	ENSG00000181218.5	HIST3H2A	1		2.28043e+06	405591	0.177857	-2.49121	1.32222
Q5QNW6-1	Histone H2B type 2-F [OS=Homo sapiens]	23	3	126	13.9	10.32	3.97	3	440689	ENSG00000203814.6	HIST2H2BF	1		2.36135e+06	478981	0.202842	-2.30157	1.36173
P02545-2	Isoform C of Prelamin-A/C [OS=Homo sapiens]	453	1	572	65.1	6.84	308.48	47	4000	ENSG00000160789.19	LMNA	1	Phospho [T19]	187937	59684.3	0.317576	-1.65483	2.6561
P62805	histone H4 [OS=Homo sapiens]	26	4	103	11.4	11.36	1.7	4	8359; 8361; 8360; 8363; 8370; 554313; 8365; 8364; 121504; 8367; 8294; 8366; 8362; 8368	ENSG00000197061.4; ENSG00000275126.1; ENSG00000273542.1; ENSG00000197238.4; ENSG00000197837.3; ENSG00000276966.2; ENSG00000158406.4; ENSG00000270882.2; ENSG00000274618.1; ENSG00000278637.1; ENSG00000277157.1; ENSG00000278705.1; ENSG00000270276.2; ENSG00000276180.1	HIST1H4A; HIST1H4F; HIST1H4D; HIST1H4J; HIST2H4A; HIST2H4B; HIST1H4H; HIST1H4C; HIST4H4; HIST1H4E; HIST1H4I; HIST1H4B; HIST1H4K; HIST1H4L	1		1.12375e+06	375732	0.334355	-1.58055	1.41497
P60709	Actin, cytoplasmic 1 [OS=Homo sapiens]	201	1	375	41.7	5.48	199.64	18	60	ENSG00000075624.13	ACTB	1	Met-loss+Acetyl [N-Term]	7.32632e+06	4.13267e+06	0.564084	-0.82602	2.3032
P62987	Ubiquitin-60S ribosomal protein L40 [OS=Homo sapiens]	131	6	128	14.7	9.83	62.42	6	7311	ENSG00000221983.7	UBA52	1		5.79482e+06	4.22072e+06	0.728361	-0.45727	2.11727
Q8N1N4	Keratin, type II cytoskeletal 78 [OS=Homo sapiens]	29	4	520	56.8	6.02	5.91	5	196374	ENSG00000170423.12	KRT78	1		373812	463907	1.24102	0.311521	1.4624
P13647	keratin, type II cytoskeletal 5 [OS=Homo sapiens]	428	16	590	62.3	7.74	288.55	32	3852	ENSG00000186081.11	KRT5	1		7.73312e+06	1.01745e+07	1.31571	0.395837	2.63144
P08238	Heat shock protein HSP 90-beta [OS=Homo sapiens]	22	3	724	83.2	5.03	13.02	7	3326	ENSG00000096384.19	HSP90AB1	1		698891	932277	1.33394	0.415692	1.34242
P04264	Keratin, type II cytoskeletal 1 [OS=Homo sapiens]	1350	47	644	66	8.12	1367.68	52	3848	ENSG00000167768.4	KRT1	1		1.30948e+08	1.76731e+08	1.34963	0.432563	3.13033
P02545	Prelamin-A/C [OS=Homo sapiens]	461	4	664	74.1	7.02	318.17	50	4000	ENSG00000160789.19	LMNA	1	Phospho [T19]	3.68252e+07	4.97018e+07	1.34967	0.432604	2.6637
P02538	Keratin, type II cytoskeletal 6A [OS=Homo sapiens]	382	2	564	60	8	279.08	22	3853	ENSG00000205420.10	KRT6A	1		224873	310420	1.38042	0.465111	2.58206
P35908	Keratin, type II cytoskeletal 2 epidermal [OS=Homo sapiens]	1051	36	639	65.4	8	959.69	48	3849	ENSG00000172867.3	KRT2	1		5.504e+07	7.83371e+07	1.42328	0.509216	3.0216
P35527	Keratin, type I cytoskeletal 9 [OS=Homo sapiens]	704	33	623	62	5.24	500.8	34	3857	ENSG00000171403.9	KRT9	1		4.54727e+07	6.50885e+07	1.43138	0.517403	2.84757
P25705-1	ATP synthase subunit alpha, mitochondrial [OS=Homo sapiens]	28	6	553	59.7	9.13	11.99	6	498	ENSG00000152234.15	ATP5A1	1		653776	935846	1.43145	0.517476	1.44716
P02533	Keratin, type I cytoskeletal 14 [OS=Homo sapiens]	393	9	472	51.5	5.16	225.23	27	3861	ENSG00000186847.5	KRT14	1		7.21766e+06	1.06135e+07	1.47049	0.556297	2.59439
P08779	Keratin, type I cytoskeletal 16 [OS=Homo sapiens]	353	8	473	51.2	5.05	164.45	23	3868	ENSG00000186832.8	KRT16	1		965129	1.45887e+06	1.51158	0.596058	2.54778
Q02413	Desmoglein-1 [OS=Homo sapiens]	25	7	1049	113.7	5.03	0	7	1828	ENSG00000134760.5	DSG1	1		477465	734777	1.53891	0.621912	1.39794
Q86Y46	Keratin, type II cytoskeletal 73 [OS=Homo sapiens]	38	1	540	58.9	7.23	10.33	4	319101	ENSG00000186049.8	KRT73	1		41962.9	72476.7	1.72716	0.788402	1.57978
P13645	Keratin, type I cytoskeletal 10 [OS=Homo sapiens]	892	36	584	58.8	5.21	811.56	42	3858	ENSG00000186395.7	KRT10	1		9.44968e+07	1.74916e+08	1.85102	0.888322	2.95037
Q9BVA1	Tubulin beta-2B chain [OS=Homo sapiens]	81	1	445	49.9	4.89	31.91	14	347733	ENSG00000137285.9	TUBB2B	1		43578.5	88742.8	2.03639	1.02601	1.90848
Q7Z794	Keratin, type II cytoskeletal 1b [OS=Homo sapiens]	68	4	578	61.9	5.99	37.4	7	374454	ENSG00000189182.9	KRT77	1		567463	1.23804e+06	2.18171	1.12546	1.83251
Q9UJS0	Calcium-binding mitochondrial carrier protein Aralar2 [OS=Homo sapiens]	36	11	675	74.1	8.62	1.72	11	10165	ENSG00000004864.13	SLC25A13	1		681257	2.08961e+06	3.06728	1.61696	1.5563
P11021	78 kDa glucose-regulated protein [OS=Homo sapiens]	48	13	654	72.3	5.16	21.46	15	3309	ENSG00000044574.7	HSPA5	1		780375	2.44156e+06	3.1287	1.64556	1.68124
P68363	Tubulin alpha-1B chain [OS=Homo sapiens]	85	1	451	50.1	5.06	78.75	12	10376	ENSG00000123416.15	TUBA1B	1		3.26655e+06	1.03446e+07	3.16681	1.66303	1.92942
P07437	tubulin beta chain [OS=Homo sapiens]	122	4	444	49.6	4.89	42.64	19	203068	ENSG00000232575.10; ENSG00000196230.12; ENSG00000227739.10; ENSG00000224156.10; ENSG00000235067.10; ENSG00000229684.10; ENSG00000183311.16; ENSG00000232421.10	TUBB	1		1.83771e+06	5.82072e+06	3.16738	1.66329	2.08636
P05141	ADP/ATP translocase 2 [OS=Homo sapiens]	53	3	298	32.8	9.69	18.23	8	292	ENSG00000005022.5	SLC25A5	1	Met-loss+Acetyl [N-Term]	588344	1.90532e+06	3.23845	1.6953	1.72428
P68371	Tubulin beta-4B chain [OS=Homo sapiens]	83	2	445	49.8	4.89	23.4	17	10383	ENSG00000188229.5	TUBB4B	1		69126.2	237759	3.4395	1.7822	1.91908
P38646	Stress-70 protein, mitochondrial [OS=Homo sapiens]	34	8	679	73.6	6.16	11.58	8	3313	ENSG00000113013.12	HSPA9	1		323518	1.1523e+06	3.56179	1.8326	1.53148
P02768-1	Serum albumin [OS=Homo sapiens]	161	6	609	69.3	6.28	52.18	6	213	ENSG00000163631.16	ALB	1		9.86321e+06	4.07487e+07	4.13139	2.04663	2.20683
P12236	ADP/ATP translocase 3 [OS=Homo sapiens]	53	3	298	32.8	9.74	27.17	8	293	ENSG00000169100.13	SLC25A6	1	Met-loss+Acetyl [N-Term]	248549	1.33073e+06	5.35398	2.42061	1.72428
P11142-1	Heat shock cognate 71 kDa protein [OS=Homo sapiens]	121	18	646	70.9	5.52	74.92	21	3312	ENSG00000109971.13	HSPA8	1		1.93213e+06	1.14716e+07	5.93727	2.5698	2.08278
Q71U36	tubulin alpha-1A chain [OS=Homo sapiens]	86	1	451	50.1	5.06	77.05	12	7846	ENSG00000167552.13	TUBA1A	1		19748	179325	9.08068	3.1828	1.9345
P27348	14-3-3 protein theta [OS=Homo sapiens]	69	7	245	27.7	4.78	49.13	9	10971	ENSG00000134308.13	YWHAQ	1		40515.5	5.39008e+06	133.037	7.05569	1.83885
P63104-1	14-3-3 protein zeta/delta [OS=Homo sapiens]	146	14	245	27.7	4.79	90.58	17	7534	ENSG00000164924.17	YWHAZ	1	Acetyl [N-Term]	183866	4.18073e+07	227.38	7.82896	2.16435
P62258-1	14-3-3 protein epsilon [OS=Homo sapiens]	137	16	255	29.2	4.74	108.05	18	7531	ENSG00000108953.16; ENSG00000274474.3	YWHAE	1		127459	4.67703e+07	366.945	8.51942	2.13672
P31946-2	Isoform Short of 14-3-3 protein beta/alpha [OS=Homo sapiens]	104	1	244	27.8	4.83	76.38	15	7529		YWHAB	1	Acetyl [N-Term]	28497.6	1.14238e+07	400.867	8.64698	2.01703
P61981	14-3-3 protein gamma [OS=Homo sapiens]	132	12	247	28.3	4.89	110.2	16	7532	ENSG00000170027.6	YWHAG	1		70067.7	4.90553e+07	700.112	9.45144	2.12057
Q04917	14-3-3 protein eta [OS=Homo sapiens]	77	6	246	28.2	4.84	54.9	9	7533	ENSG00000128245.14	YWHAH	1			3.87979e+06		Just found in LMNB1 truncated
Q8TDZ2	[F-actin]-monooxygenase MICAL1 [OS=Homo sapiens]	1	1	1067	117.8	6.4	0	1	64780	ENSG00000135596.17	MICAL1	1			53856.5		Just found in LMNB1 truncated LMNB1-N409

### Sheet: GO, Biological process
term description	observed gene count	false discovery rate
Cellular process	39	0.005
Cellular component organization	33	6.76e-10
Organelle organization	28	6.76e-10
Localization	27	6.03e-05
Response to stimulus	27	0.036
Multicellular organismal process	25	0.0264
Transport	24	5.55e-05
System development	23	0.00026
Establishment of localization in cell	22	4.36e-08
Animal organ development	22	6.78e-06
Cell differentiation	22	7.17e-05
Regulation of biological quality	22	0.00026
Cellular component assembly	17	0.00023
Regulation of localization	17	0.0013
Response to stress	17	0.0188
Intracellular transport	16	6.19e-06
Programmed cell death	14	4.18e-06
Cytoskeleton organization	14	7.66e-06
Regulation of apoptotic process	14	0.00023
Tissue development	14	0.00079
Nitrogen compound transport	14	0.0012
Organic substance transport	14	0.0062
Membrane organization	13	1.86e-06
Epithelium development	13	5.01e-05
Protein localization	13	0.0187
Cellular response to organic substance	13	0.0427
Regulation of cellular component organization	13	0.0461
Cornification	12	1.14e-13
Regulation of protein localization	12	6.03e-05
Intracellular protein transport	12	9.71e-05
Regulation of transport	12	0.0141
Interspecies interaction between organisms	12	0.0243
Mitochondrial transport	10	2.77e-08
Mitochondrion organization	10	7.32e-06
Regulation of protein transport	10	8.37e-05
Negative regulation of apoptotic process	10	0.0014
Mitochondrial membrane organization	9	1.42e-08
Protein targeting	9	1.31e-05
Regulation of cellular protein localization	9	0.00033
Cellular response to cytokine stimulus	9	0.0162
Cell activation	9	0.0237
Positive regulation of cellular component organization	9	0.0458
Regulation of mitochondrion organization	8	3.12e-06
Regulation of apoptotic signaling pathway	8	0.0003
Mitotic cell cycle	8	0.0074
Symbiotic process	8	0.0275
Positive regulation of transport	8	0.0398
Regulation of mitochondrial outer membrane permeabilization involved in apoptotic signaling pathway	7	1.48e-08
Positive regulation of intracellular protein transport	7	3.43e-05
Regulation of protein localization to membrane	7	5.25e-05
Organelle localization	7	0.0187
Positive regulation of organelle organization	7	0.0249
Positive regulation of apoptotic process	7	0.0306
Regulated exocytosis	7	0.0398
Microtubule-based process	7	0.0467
Positive regulation of protein insertion into mitochondrial membrane involved in apoptotic signaling pathway	6	4.36e-08
Neutrophil degranulation	6	0.0373
Microtubule cytoskeleton organization	6	0.0398
Substantia nigra development	5	1.9e-05
Ciliary basal body-plasma membrane docking	5	0.00034
G2/M transition of mitotic cell cycle	5	0.0014
Response to unfolded protein	5	0.0035
Regulation of G2/M transition of mitotic cell cycle	5	0.0064
Intermediate filament cytoskeleton organization	4	0.00074
Cellular response to unfolded protein	4	0.016
Regulation of mRNA stability	4	0.0456
Protein refolding	3	0.0016
Intermediate filament organization	3	0.0037
Chaperone cofactor-dependent protein refolding	3	0.0051
Cellular response to interleukin-4	3	0.0051
Peptide cross-linking	3	0.0069
Retina homeostasis	3	0.0438
Regulation of cellular response to heat	3	0.0489
Keratinocyte migration	2	0.0096
Hemidesmosome assembly	2	0.0342
Protein heterotetramerization	2	0.0456

### Sheet: GO, Molecular function
term description	observed gene count	false discovery rate
Protein binding	31	1.84e-05
Structural molecule activity	17	2.53e-12
Enzyme binding	16	0.001
Structural constituent of cytoskeleton	12	1.14e-14
Protein domain specific binding	12	6.32e-06
Identical protein binding	12	0.0176
Nucleotide binding	12	0.0419
Purine ribonucleoside triphosphate binding	11	0.0407
Ubiquitin protein ligase binding	10	3.41e-07
Nucleoside-triphosphatase activity	8	0.0119
Protein heterodimerization activity	7	0.0015
Cadherin binding	6	0.0077
GTP binding	6	0.0114
Unfolded protein binding	5	0.001
Ion channel binding	5	0.002
GTPase activity	5	0.0315
Protein folding chaperone	4	0.00016
Heat shock protein binding	4	0.0119
Structural constituent of skin epidermis	3	0.0015
MHC class II protein complex binding	3	0.0019
MHC class I protein binding	3	0.0029
ATP transmembrane transporter activity	3	0.0052
Misfolded protein binding	3	0.0052
Double-stranded RNA binding	3	0.0359
ATP:ADP antiporter activity	2	0.0078
Phosphoserine residue binding	2	0.0154
Toxic substance binding	2	0.0223
Insulin-like growth factor receptor binding	2	0.0407

### Sheet: GO, Cellular compartments
term description	observed gene count	false discovery rate
Intracellular organelle	39	2.71e-06
Cytoplasm	37	2.38e-05
Membrane-bounded organelle	37	0.00031
Intracellular membrane-bounded organelle	34	0.001
Vesicle	31	3.4e-13
Extracellular region	31	2.43e-12
Extracellular exosome	30	1.33e-18
Nucleus	29	0.00023
Cytosol	28	5.7e-07
Membrane	28	0.0443
Intracellular non-membrane-bounded organelle	27	8.39e-07
Cytoskeleton	22	1.67e-09
Polymeric cytoskeletal fiber	20	2.68e-16
Intermediate filament	14	8.37e-16
Mitochondrion	14	9.27e-05
Cell junction	14	0.0014
Cytoplasmic vesicle	13	0.022
Anchoring junction	11	2.97e-05
Focal adhesion	9	7.49e-06
Organelle envelope	9	0.022
Synapse	9	0.0443
Keratin filament	8	2.26e-09
Secretory granule	7	0.0462
Melanosome	6	6.82e-06
Blood microparticle	5	0.00023
Distal axon	5	0.018
Secretory granule lumen	5	0.0214
Microtubule	5	0.0462
Cornified envelope	4	0.00017
Lamin filament	2	0.004
Chaperone complex	2	0.0449
